# Prediction of gene expression from regulatory sequence composition enhances transcriptome-wide association studies

**DOI:** 10.1101/2021.05.11.443571

**Authors:** Federico Marotta, Reza Mozafari, Elena Grassi, Alessandro Lussana, Elisa Mariella, Paolo Provero

## Abstract

Transcriptome-wide association studies (TWAS) can prioritize trait-associated genes by finding correlations between a trait and the genetically regulated component of gene expression. A basic ingredient of a TWAS is a regression model, typically trained in an external reference data set, used to impute the genetically-regulated expression. We devised a model that improves the accuracy of the imputation by using, as predictors, not the genotypes directly but rather the sequence composition of the proximal gene regulatory region, expressed as its profile of affinities for a set of position weight matrices. When trained on 48 tissues from GTEx, the regression model showed improved performance compared with models regressing expression directly on the genotype. We imputed the expression levels in genotyped individuals from the ADNI data set, and used the imputed expression to perform a TWAS. We also developed a method to perform the TWAS based on summary statistics from genome-wide association studies, and applied it to 11 complex traits from the UK Biobank. The greater accuracy in the prediction of gene expression allowed us to report hundreds of new gene-phenotype association candidates.
