## Supplementary file: ADNI associations for "Prediction of gene expression from regulatory sequence composition enhances transcriptome-wide association studies"

Gene	Phenotype	Tissue	Z	adjP
RP11-480I12.10	DX.bl_AD_vs_ALL	Adrenal_Gland	4.90612492047471	0.0375400701811422
CAPN15	DX.bl_CN_vs_ALL	Colon_Transverse	-4.88325827843409	0.0423137709468522
RBM43P1	DX.bl_AD_vs_ALL	Ovary	4.96465332688434	0.0277470416966923
RP11-203E8.1	EcogPtOrgan.bl	Adipose_Subcutaneous	-5.24142910134541	0.0101436710187043
PGAM1P10	FAQ.bl	Adipose_Subcutaneous	-4.91181394127964	0.0455888988268304
OR14A16	MOCA.bl	Adipose_Subcutaneous	5.52035185506144	0.00236081367213361
RP11-657O9.1	EcogSPVisspat.bl	Adipose_Visceral_Omentum	-5.70798986268638	0.000860566722175394
CTD-2524L6.3	MOCA.bl	Adipose_Visceral_Omentum	5.4976055664888	0.00266349137959788
RP11-806J6.1	WholeBrain.bl	Adipose_Visceral_Omentum	5.00824348565643	0.0282460339276937
RP11-417L19.2	AV45.bl	Adrenal_Gland	4.96396892403419	0.0401654704154513
DIO1	EcogSPDivatt.bl	Adrenal_Gland	5.40625733902562	0.00434498831265385
AC092574.1	PTAU.bl	Adrenal_Gland	5.22044885036635	0.0104391963622596
AC092574.1	TAU.bl	Adrenal_Gland	5.02320765147763	0.0282703363843863
RP11-806J6.1	WholeBrain.bl	Adrenal_Gland	-4.97371478783405	0.0335115522495581
RN7SL250P	ADAS11.bl	Artery_Aorta	-5.72633165304806	0.000616822209980011
RN7SL250P	ADAS13.bl	Artery_Aorta	-5.84294242927498	0.000318514278968402
ECHS1	FAQ.bl	Artery_Coronary	5.13723265069342	0.0146296804192656
RP11-424M22.3	MOCA.bl	Artery_Coronary	4.95842114776455	0.0412502592967989
UHRF1	Ventricles.bl	Artery_Coronary	-4.9139668026039	0.0452704715039412
RP11-203E8.1	EcogPtOrgan.bl	Artery_Tibial	5.19539005157956	0.0128143996022776
MIR199A2	Fusiform.bl	Artery_Tibial	4.94754581250906	0.039189988115596
CTD-2524L6.3	MOCA.bl	Artery_Tibial	4.9421562653654	0.0447810983058697
HLA-L	RAVLT.perc.forgetting.bl	Artery_Tibial	4.92568856958707	0.0425836288941593
MIR199A2	Fusiform.bl	Brain_Amygdala	-4.98492979129465	0.0323281720567364
AC016697.6	TAU.bl	Brain_Amygdala	-4.99337083828841	0.0326038517650358
RN7SL28P	TRABSCOR.bl	Brain_Amygdala	-5.10939791003065	0.0168594562429002
TUSC2	EcogPtOrgan.bl	Brain_Anterior_cingulate_cortex_BA	4.94787186840571	0.0435168718809297
RP11-388N2.1	EcogPtTotal.bl	Brain_Anterior_cingulate_cortex_BA	-5.0974353960668	0.0206659907502111
RN7SL28P	TRABSCOR.bl	Brain_Anterior_cingulate_cortex_BA	-5.18519098735682	0.0114519750874688
RP11-58O3.2	TRABSCOR.bl	Brain_Anterior_cingulate_cortex_BA	4.93524132104676	0.040535810706733
TRPC7	ABETA.bl	Brain_Caudate_basal_ganglia	5.13643715317124	0.0160070050520708
RPL7AP64	EcogPtTotal.bl	Brain_Caudate_basal_ganglia	5.06296096160562	0.0245850051536169
YIPF1	EcogSPDivatt.bl	Brain_Caudate_basal_ganglia	5.13584775358755	0.0173128199261861
RP11-657O9.1	EcogSPVisspat.bl	Brain_Caudate_basal_ganglia	-5.38115586453418	0.00491003535631331
RP11-203E8.1	EcogPtOrgan.bl	Brain_Cerebellar_Hemisphere	5.10652121118551	0.019943063547891
LDHAP5	EcogPtVisspat.bl	Brain_Cerebellar_Hemisphere	5.23321284119953	0.0104519707809526
RP11-666F17.2	FAQ.bl	Brain_Cerebellar_Hemisphere	5.50470944728308	0.00209665164789676
RNU2-39P	Ventricles.bl	Brain_Cerebellar_Hemisphere	5.00441005979615	0.0288574677655203
KB-1683C8.1	EcogPtOrgan.bl	Brain_Cerebellum	-4.93688970552825	0.0460137190496023
RP11-203E8.1	EcogPtOrgan.bl	Brain_Cerebellum	-5.27632202682359	0.00846718013414187
RP11-657O9.1	EcogSPVisspat.bl	Brain_Cerebellum	5.39492349277207	0.00457110393253341
RP11-424M22.3	MOCA.bl	Brain_Cerebellum	4.95495827123844	0.0419776647073398
RP11-203E8.1	EcogPtOrgan.bl	Brain_Cortex	-5.22907609568904	0.0107676014574856
MAF1	Hippocampus.bl	Brain_Cortex	-5.86267121520993	0.000296867646187021
EOGT	RAVLT.learning.bl	Brain_Cortex	-5.07753740553088	0.0198331074837938
RP5-823G15.5	TRABSCOR.bl	Brain_Cortex	-5.09208074355403	0.0184858710910193
AC006130.3	CDRSB.bl	Brain_Frontal_Cortex_BA	-4.90266995972602	0.047434340335486
RP11-203E8.1	EcogPtOrgan.bl	Brain_Frontal_Cortex_BA	-5.14298608454374	0.0166061858995468
GS1-259H13.7	FAQ.bl	Brain_Frontal_Cortex_BA	-5.08789206916607	0.0187871981205406
EOGT	RAVLT.learning.bl	Brain_Frontal_Cortex_BA	-5.03139039773606	0.0250039186932608
PGAM1P10	FAQ.bl	Brain_Hippocampus	-5.71023314170955	0.00067243303169364
DNM3OS	Fusiform.bl	Brain_Hippocampus	-4.89804631276331	0.0497447190074507
EOGT	RAVLT.learning.bl	Brain_Hippocampus	-4.91120571432354	0.045491417757914
CTB-51J22.1	RAVLT.learning.bl	Brain_Hippocampus	5.08275130285614	0.0192772687957763
RP11-685B14.3	ADAS11.bl	Brain_Hypothalamus	-5.07125739829858	0.0204219076061491
RP11-203E8.1	EcogPtOrgan.bl	Brain_Hypothalamus	-5.17590006598034	0.0140632542250465
GS1-259H13.7	FAQ.bl	Brain_Hypothalamus	-5.01885562816639	0.026613180093519
RP11-95G17.2	FAQ.bl	Brain_Hypothalamus	-5.17880131145926	0.0117846053599718
PLXDC1	FDG.bl	Brain_Hypothalamus	4.922630543988	0.0452436557553093
DNM3OS	Fusiform.bl	Brain_Hypothalamus	-5.08789375830799	0.0193142437725701
EOGT	RAVLT.learning.bl	Brain_Hypothalamus	-4.9284646756717	0.0417624237394631
RP11-472N13.2	Ventricles.bl	Brain_Hypothalamus	-4.91604965524307	0.0446995283132837
RP11-203E8.1	EcogPtOrgan.bl	Brain_Nucleus_accumbens_basal_ganglia	-5.18032603512341	0.0137759258276377
RP5-823G15.5	TRABSCOR.bl	Brain_Nucleus_accumbens_basal_ganglia	5.2710050794637	0.00733687817765699
RP11-203E8.1	EcogPtOrgan.bl	Brain_Putamen_basal_ganglia	5.2616076204881	0.00910853573345996
RP11-657O9.1	EcogSPVisspat.bl	Brain_Putamen_basal_ganglia	5.2443718167705	0.0099163737954875
RP11-184A2.2	ADAS11.bl	Brain_Spinal_cord_cervical_c	-5.5224230242654	0.00189513980395897
RP11-184A2.2	ADAS13.bl	Brain_Spinal_cord_cervical_c	-5.05333096855971	0.0223169952154719
CTC-459F4.8	EcogPtMem.bl	Brain_Spinal_cord_cervical_c	-4.93279484533685	0.0463397911763253
DNM3OS	Fusiform.bl	Brain_Spinal_cord_cervical_c	-5.09154257534274	0.0189098757063825
MAF1	Hippocampus.bl	Brain_Spinal_cord_cervical_c	-5.03062129457957	0.0256740964553027
ANKRD50	LDELTOTAL.bl	Brain_Spinal_cord_cervical_c	4.92083155246182	0.0432254604981916
RP11-184A2.2	MOCA.bl	Brain_Spinal_cord_cervical_c	5.00349899186015	0.0329226109937688
RP11-424M22.3	MOCA.bl	Brain_Spinal_cord_cervical_c	-4.95021567943891	0.04271253701494
RP11-509J21.3	TRABSCOR.bl	Brain_Spinal_cord_cervical_c	-4.93968595548515	0.0395248657149334
CTB-51J22.1	RAVLT.learning.bl	Brain_Substantia_nigra	-4.92681437365378	0.0419408181172949
DNM3OS	Fusiform.bl	Breast_Mammary_Tissue	-4.94848697575925	0.038992698604787
RP11-806J6.1	WholeBrain.bl	Breast_Mammary_Tissue	-5.04040833088105	0.0240222779489968
RP11-657O9.1	EcogSPVisspat.bl	Cells_EBV_transformed_lymphocytes	-5.1467531685049	0.0162449127459828
PGAM1P10	FAQ.bl	Cells_EBV_transformed_lymphocytes	-5.94622045158241	0.000174610180062061
RP11-203E8.1	EcogPtOrgan.bl	Cells_Transformed_fibroblasts	-5.10710564023135	0.019962277516828
RP11-666F17.2	FAQ.bl	Cells_Transformed_fibroblasts	-4.91363631143395	0.0451731816198046
RP11-203E8.1	EcogPtOrgan.bl	Colon_Transverse	-5.17329941088392	0.0143187736718138
PMP22	TAU.bl	Colon_Transverse	4.96978504034031	0.0368689004353701
MAF1	Hippocampus.bl	Esophagus_Gastroesophageal_Junction	-5.00483005518661	0.0294292281434689
HBA1	WholeBrain.bl	Esophagus_Gastroesophageal_Junction	4.90332026258669	0.0475492829277743
RP3-333B15.4	ADAS13.bl	Esophagus_Mucosa	5.03791332280503	0.0243194625207759
RP11-203E8.1	EcogPtOrgan.bl	Esophagus_Mucosa	5.17380824914462	0.0142898423128624
WIF1	EcogPtTotal.bl	Esophagus_Mucosa	-5.0685701471779	0.0239735608765023
MYH16	FAQ.bl	Esophagus_Mucosa	-5.06178262901578	0.0215501132443497
OR10H4	CDRSB.bl	Esophagus_Muscularis	5.32621858864651	0.00547934954086803
RP11-657O9.1	EcogSPVisspat.bl	Esophagus_Muscularis	5.39512367221283	0.0045767101369887
ECHS1	FAQ.bl	Esophagus_Muscularis	5.28879329485451	0.00668011732175831
TMEM71	Hippocampus.bl	Esophagus_Muscularis	-4.93561619345532	0.0415149178253718
ITGA3	MMSE.bl	Esophagus_Muscularis	-5.1891766163126	0.0112206428633373
AC006126.4	EcogPtLang.bl	Heart_Atrial_Appendage	-4.96945012075894	0.0390393294976411
RP11-657O9.1	EcogSPVisspat.bl	Heart_Atrial_Appendage	5.28822766060774	0.00795746765603702
FIP1L1	MOCA.bl	Heart_Atrial_Appendage	5.01385832749002	0.0315335180761023
UHRF1	Ventricles.bl	Heart_Atrial_Appendage	-4.94116575043924	0.0396845586791226
RP11-361F15.2	EcogPtOrgan.bl	Heart_Left_Ventricle	-4.9214062895524	0.049699380573081
RP11-203E8.1	EcogPtOrgan.bl	Liver	5.20427427545575	0.012222219617723
RP11-376N17.4	MOCA.bl	Liver	-5.13194717799205	0.0175128711848835
RP11-548K12.10	RAVLT.perc.forgetting.bl	Liver	-5.00168894772842	0.029106030875774
RP11-806J6.1	WholeBrain.bl	Liver	-5.04552501537984	0.0233646168223458
RP11-203E8.1	EcogPtOrgan.bl	Lung	-5.04962772036349	0.0265589931677941
RP11-51B23.3	EcogPtVisspat.bl	Lung	5.02966247782551	0.0291103973747103
RP11-203E8.1	EcogPtOrgan.bl	Minor_Salivary_Gland	-5.27023604289398	0.00868554596947042
DNM3OS	Fusiform.bl	Minor_Salivary_Gland	5.10799762799591	0.0173959198475804
OR14A16	MOCA.bl	Minor_Salivary_Gland	-5.80786552911216	0.00049142017055137
RP11-660M5.1	EcogPtOrgan.bl	Muscle_Skeletal	4.98133385801209	0.0371498647049522
AC114788.2	MOCA.bl	Muscle_Skeletal	-5.16475358015637	0.0148866002690057
CTD-2524L6.3	MOCA.bl	Muscle_Skeletal	-4.97780941860685	0.0376404162470743
NKX3-1	RAVLT.immediate.bl	Muscle_Skeletal	-4.9420357639439	0.0392611304976438
YIPF1	EcogSPDivatt.bl	Nerve_Tibial	4.95293104351573	0.0428039894758499
RP11-657O9.1	EcogSPVisspat.bl	Nerve_Tibial	5.29933289643001	0.00751812295104684
KLK8	MMSE.bl	Nerve_Tibial	-5.02528314854724	0.0258884203137598
RP11-424M22.3	MOCA.bl	Nerve_Tibial	-4.95026755208642	0.0430466007181675
CTB-51J22.1	RAVLT.learning.bl	Nerve_Tibial	-5.02346157973801	0.0261440110491649
WFDC12	Ventricles.bl	Nerve_Tibial	-4.92442977278007	0.0431198087709035
RNU2-39P	Ventricles.bl	Nerve_Tibial	-5.5823304195048	0.0013911717024248
RP11-203E8.1	EcogPtOrgan.bl	Ovary	4.93570525584781	0.0461747613003319
FAM154A	EcogPtTotal.bl	Ovary	-5.00274433528721	0.0330245630711983
FAM154A	EcogPtVisspat.bl	Ovary	-5.16215439806627	0.0149714030619395
CTC-492K19.4	EcogPtVisspat.bl	Ovary	-4.98725586809377	0.0356876226542269
RP11-95G17.2	FAQ.bl	Ovary	-5.27091184643718	0.00730434624657344
AGTPBP1	WholeBrain.bl	Ovary	5.00253215016292	0.0289358024927737
RP11-203E8.1	EcogPtOrgan.bl	Pancreas	5.09075597331586	0.0216394591320069
RP11-1084J3.1	EcogPtVisspat.bl	Pancreas	5.41486428754869	0.00410195897769475
MTRNR2L8	CDRSB.bl	Pituitary	-5.35809043638425	0.0046171791298789
RP11-203E8.1	EcogPtOrgan.bl	Pituitary	5.17535290382215	0.0141461418052637
RP11-657O9.1	EcogSPVisspat.bl	Pituitary	-5.34028647553326	0.00607256514322049
RN7SL28P	TRABSCOR.bl	Pituitary	5.20795117978176	0.010205613694515
RP11-203E8.1	EcogPtOrgan.bl	Prostate	5.27675800048024	0.0084401504988449
YIPF1	EcogSPDivatt.bl	Prostate	-4.97577353288351	0.0381719257729732
RP11-657O9.1	EcogSPVisspat.bl	Prostate	5.38554275749533	0.00479565686774915
AC011247.3	RAVLT.forgetting.bl	Prostate	5.00265806400326	0.0289262515315031
ITGA3	MMSE.bl	Skin_Not_Sun_Exposed_Suprapubic	-5.20454755796462	0.0103619357798163
EOGT	RAVLT.learning.bl	Skin_Not_Sun_Exposed_Suprapubic	-5.16962164029431	0.0124215415546228
CTB-51J22.1	RAVLT.learning.bl	Skin_Not_Sun_Exposed_Suprapubic	-4.94031064436715	0.0395924368595021
RP11-203E8.1	EcogPtOrgan.bl	Skin_Sun_Exposed_Lower_leg	-5.239971666502	0.0102190121431976
IGKV2-23	FAQ.bl	Skin_Sun_Exposed_Lower_leg	5.7044787423153	0.000698065703338407
RGS2	TRABSCOR.bl	Skin_Sun_Exposed_Lower_leg	5.0301050546837	0.0253717346470606
RP11-180I4.2	TRABSCOR.bl	Skin_Sun_Exposed_Lower_leg	-5.03968458392989	0.0241769450933946
WIF1	EcogSPVisspat.bl	Small_Intestine_Terminal_Ileum	-5.08932743777401	0.0216560403872988
RP11-657O9.1	EcogSPVisspat.bl	Small_Intestine_Terminal_Ileum	5.44783389220614	0.00345675607848543
PGAM1P10	FAQ.bl	Small_Intestine_Terminal_Ileum	5.12433646373631	0.0156036617153096
RP11-203E8.1	EcogPtOrgan.bl	Spleen	-5.16263962927019	0.0150671452732273
RP11-657O9.1	EcogSPVisspat.bl	Spleen	5.51730905981865	0.00239716845165517
DNM3OS	Fusiform.bl	Spleen	5.13570421058387	0.0151799224231708
RP11-806J6.1	WholeBrain.bl	Spleen	5.01482919157783	0.0272424761384797
RP11-657O9.1	EcogSPVisspat.bl	Stomach	5.34240435778893	0.00601570438463276
TMIGD1	FAQ.bl	Stomach	-5.00463714484553	0.0287151796402133
RP11-424M22.3	MOCA.bl	Stomach	4.96232247626444	0.0405645845009511
TMIGD1	mPACCdigit.bl	Stomach	4.99308915237974	0.0304046444256499
WIF1	EcogPtLang.bl	Testis	-4.96497710985372	0.0398872638520799
RP11-203E8.1	EcogPtOrgan.bl	Testis	-5.14021611449642	0.0169072951031168
RP11-1084J3.1	EcogPtVisspat.bl	Testis	-5.40656709202506	0.00428510902288623
CALM1P2	EcogSPMem.bl	Testis	-4.92237880571755	0.0491033320595614
MIR3605	FAQ.bl	Testis	-5.03293273036793	0.0249118590950346
EOGT	RAVLT.learning.bl	Testis	-5.52741169650653	0.00185886494593162
ARRDC5	Ventricles.bl	Testis	-4.91178357899468	0.0458664167015398
RPL21P135	ADAS11.bl	Thyroid	5.11043264382553	0.0168231757158738
AC016697.6	PTAU.bl	Thyroid	-5.61881192051786	0.0012684543905602
AC016697.6	TAU.bl	Thyroid	-5.96488706698223	0.000182869899939247
RNU2-39P	Ventricles.bl	Thyroid	5.28745976230096	0.00678670452857283
MTRNR2L8	CDRSB.bl	Uterus	-5.27040454374001	0.00730329790445354
RP11-361F15.2	EcogPtOrgan.bl	Uterus	5.06243217602558	0.0247636748222083
RP11-203E8.1	EcogPtOrgan.bl	Uterus	-5.20928146381693	0.0118647855382198
RP11-657O9.1	EcogSPVisspat.bl	Uterus	-5.49586710254775	0.00267700543678474
MTMR12	FAQ.bl	Uterus	4.94227328890821	0.0389549294939661
MXD1	EcogPtVisspat.bl	Vagina	-4.99177869871245	0.0348573492964845
RP11-657O9.1	EcogSPVisspat.bl	Vagina	-5.44839176233988	0.00344167674397323
EHMT2-AS1	FAQ.bl	Vagina	5.06354366476904	0.0212304169905742
PTPRM	MidTemp.bl	Vagina	-5.1871078490167	0.011632128809159
CTB-51J22.1	RAVLT.learning.bl	Vagina	4.94589998842716	0.0382842867603259
RP11-369C8.1	RAVLT.perc.forgetting.bl	Vagina	-5.0126114287701	0.0274535661179979
RP11-203E8.1	EcogPtOrgan.bl	Whole_Blood	-5.1282695559836	0.0179623886251666
PTK2B	RAVLT.immediate.bl	Whole_Blood	-5.01238830160365	0.0276414810011545
RP11-806J6.1	WholeBrain.bl	Whole_Blood	-5.00091967661727	0.0293062287656863
